# HYphlow: bringing end-to-end flow to HyPhy selection analyses, from taxon reconciliation to trait-based foreground assignment

**DOI:** 10.64898/2026.10.30.763228

**Authors:** Hyejung Kwon, Taegan JM Perez, Eren Yigit, Ryan K. Schott

## Abstract

Phylogenetic analyses of molecular evolution often require repeated manual preparation to reconcile taxa, annotate trees, execute models, and summarize results. These steps become increasingly time-consuming and difficult to standardize as the number of taxa, genes, and analytical hypotheses increases. We present HYphlow, an open-source graphical workflow developed in Python that integrates data preparation, trait-based foreground branch assignment, HyPhy execution, and structured result extraction within a single interface. HYphlow reconciles taxon labels across alignments, trees, and trait data; reconstructs ancestral states using parsimony and maximum likelihood; generates alternative foreground annotations; executes HyPhy analyses locally or through portable scripts for high-performance computing; and records analytical decisions and settings throughout the workflow. We evaluated HYphlow using simulations and two published datasets comprising cryptochrome analyses in pigeons and doves and visual opsin analyses in skinks. A name-similarity threshold of 80 reliably recovered simulated spelling variants, while consensus foreground assignment increased precision relative to parsimony or maximum likelihood alone (0.928 *vs* 0.891 and 0.907, respectively), with a corresponding reduction in recall (0.875 *vs* 0.921 and 0.918). In the empirical datasets, HYphlow reconciled taxon labels, reconstructed or reproduced foreground hypotheses derived using different approaches, and generated selection results consistent with the principal conclusions of the original studies. HYphlow therefore provides a reproducible framework for carrying comparative molecular evolutionary analyses from independently prepared sequence, phylogenetic, and trait data through branch assignment, model execution, and results summary while retaining researcher control over analytical decisions. HYphlow is freely available under the MIT licence from GitHub at: https://github.com/Schott-Lab/HYphlow.
