## Supplementary Table for "HYphlow: bringing end-to-end flow to HyPhy selection analyses, from taxon reconciliation to trait-based foreground assignment"

### Sheet: S1
Supplementary Table S1. Species-name filtering and sampling pool sizes. Species-rank scientific names were extracted from NCBI Taxonomy and filtered using the binomial-format criteria. Identical name strings were retained only once within each group. The final sampling pools were used to construct simulation datasets.
Taxonomic group	Species-rank names	Binomial-format names	Duplicated removed	Final sampling pool
Eukaryota	1806629	769354	1	769353
Fungi	202575	68242	0	68242
Bacteria	555736	27907	0	27907
Viruses	95848	14997	0	14997

### Sheet: S2
Supplementary Table S2. Character-edit operations used to simulate spelling errors. Each edit type was selected with equal probability, and edit positions were selected randomly, without considering common typing patterns or keyboard proximity. Inserted and substituted characters were drawn from the 26 lowercase letters. Deletion was replaced by insertion when the current label contained four or …
Edit type	Operation	Example
Substitution	Replace one character with a random lowercase letter	Panthera_leo → Panthera_lex
Deletion	Remove one character	Panthera_leo → Panthera_le
Insertion	Insert a random lowercase letter	Panthera_leo → Panthera_lexo

### Sheet: S3
Supplementary Table S3. Suggestions at each threshold in the independent evaluation datasets. Each group was evaluated with 1,000 datasets generated independently of threshold selection (3,000,000 spelling-variant and 10,000 absent-taxon comparisons). Corr., the variant's own reference name was suggested; Incorr., a different reference name was suggested; None, no reference name reached the thres…
		Spelling variants			Absent tax
Group	Threshold	Corr. (%)	Incorr. (%)	None (%)	Incorr. (%) (95% CI)
Eukaryota	67a	99.7	0.0001	0.3	1.10 (0.91-1.29
	80b	91.7	<0.0001	8.3	0.05 (0.01-0.10)
	82	85.2	<0.0001	14.8	0.03 (0.00-0.07)
	85	73.2	<0.0001	26.8	0.02 (0.00-0.05)
	88	57.7	0	42.3	0
	89	50.9	0	49.1	0
	90	47.2	0	52.8	0
Fungi	67a	99.9	0.0005	0.1	5.77 (5.33-6.22)
	80b	94.5	0.0003	5.5	0.53 (0.40-0.70)
	82	89.3	0.0001	10.7	0.28 (0.17-0.40)
	85	78.6	0.0001	21.4	0.08 (0.03-0.14)
	88	62.8	<0.0001	37.2	0.01 (0.00-0.04)
	89	55.9	0	44.1	0
	90	51.6	0	48.4	0
Bacteria	67a	99.9	0.0008	0.1	15.01 (14.31-15.75)
	80b	96.4	0.0005	3.6	1.66 (1.40-1.91)
	82	92.4	0.0003	7.6	0.81 (0.64-0.99)
	85	83.3	0.0003	16.7	0.34 (0.23-0.46)
	88	67.9	0.0001	32.1	0.15 (0.08-0.23)
	89	60.6	<0.0001	39.4	0.06 (0.02-0.11)
	90	55.9	<0.0001	44.1	0.04 (0.01-0.08)
Virus	67a	99.2	0.1879	0.7	26.15 (25.28-27.01)
	80b	90.1	0.0707	9.8	8.42 (7.85-8.98)
	82	84	0.0428	16	4.42 (4.01-4.84)
	85	73.5	0.0234	26.5	2.64 (2.32-2.99)
	88	59.7	0.0142	40.3	0.82 (0.65-1.01)
	89	52.6	0.007	47.4	0.34 (0.23-0.46)
	90	48.4	0.0061	51.5	0.32 (0.21-0.44)

### Sheet: S4
Supplementary Table S4. Reference names sharing a second word. Eligible names of each group were countered by their second word. Incorrect suggestions with score ≥85 are counts of spelling variants and absent taxa combined in the independent evaluation datasets (3,000,000 spelling-variant and 10,000 absent-taxon comparisons per group). Fungi is a subset of Eukaryota.
Group	Eligible names	name "virus", n (%)	name "bacterium", n (%)	Incorrect suggestions with score ≥85, n
Eukaryota	769353	0	0	3
Fungi	68242	0	0	11
Bacteria	27907	0	1,079 (3.9)	42
Viruses	14997	3,465 (23.1)	0	967

### Sheet: S5
Supplementary Table S5. Characteristics of the simulated trees. Total tree length is the sum of all branch lengths, averaged across 10 replicates per condition. Root-to-tip ranges indicate the minimum and maximum distances across replicates. Branches raised to minimum is the total number of branches increased to 10-4 under the variable branch-length condition, out of 10 * (2n-2) branches per cond…
Topology	Tips	Total length		Root-to-tip range		Branches raised to minimum
		Equal	Variable	Equal	Variable
Balanced	8	4.67	4.52	1.00-1.00	0.32-2.48	0
	16	7.5	7.71	1.00-1.00	0.23-2.20	0
	32	12.4	12.82	1.00-1.00	0.11-2.48	1
	64	21	20.12	1.00-1.00	0.22-2.84	0
	128	36.29	33.23	1.00-1.00	0.22-2.49	0
	256	63.75	65.86	1.00-1.00	0.25-2.69	7
Caterpillar	8	3.2	3.46	0.23-1.60	0.0015-2.11	0
	16	3.56	3.8	0.12-1.78	0.0063-2.44	1
	32	3.77	4.04	0.061-1.88	0.0026-2.16	0
	64	3.88	3.99	0.031-1.94	0.0014-2.29	5
	128	3.94	4.1	0.016-1.97	0.0017-2.28	15
	256	3.97	3.95	0.0078-1.98	0.00074-2.06	64
Yule	8	4.21	4.2	0.28-1.60	0.15-2.51	0
	16	6.35	6.28	0.20-1.86	0.040-2.22	0
	32	9.83	10.3	0.28-1.75	0.042-2.56	0
	64	16.28	17.4	0.12-1.97	0.083-2.41	0
	128	29.58	31.25	0.22-1.67	0.053-2.37	4
	256	49.46	47.7	0.19-1.85	0.061-2.63	7

### Sheet: S6
Supplementary Table S6. Datasets with uniform tip states by evolutionary scenarios, transition rates and tree size. Values indicate the number of datasets with uniform tip states out of 60 per cell (3 topologies * 2 branch-length conditions * 10 replicates). Of the 4,680 datasets with known ancestral states, 583 had uniform tip states and were excluded from reconstruction comparisons. Uniform tip…
Scenario	μ	8	16	32	64	128	256	Total
								(of 360)
SYM	0.1	40	36	25	19	16	10	146
	0.5	9	7	3	4	1	1	25
	2.5	1	0	0	0	0	0	1
	10	1	0	0	0	0	0	1
ARD	0.1	38	36	29	26	17	17	163
	0.5	17	13	5	3	0	5	43
	2.5	9	4	0	0	0	0	13
	10	11	1	0	0	0	0	12
RV	0.1	41	34	25	15	16	17	148
	0.5	10	7	3	5	4	0	29
	2.5	1	1	0	0	0	0	2
	10	0	0	0	0	0	0	0
SG	—	0	0	0	0	0	0	0
Total								583

### Sheet: S7
Supplementary Table S7. Agreement between HYphlow and phangorn MPR state sets at the root and internal nodes. The upper 95% bound is one0sided bound for the proportion of datasets with any disagreement, from the rule of three (3/n). μ, simulated transition rate; ρ, NS foreground probability.
Group	Datasets	Nodes	Nodes in agreement (%)	Upper 95% bound
All	4810	417886	100	0.0006
Simulation condition
SYM (μ=0.1)	214	22506	100	0.014
SYM (μ=0.5)	335	28985	100	0.009
SYM (μ=2.5)	359	29873	100	0.0084
SYM (μ=10)	359	29873	100	0.0084
ARD (μ=0.1)	197	20043	100	0.0152
ARD (μ=0.5)	317	27947	100	0.0095
ARD (μ=2.5)	347	29757	100	0.0086
ARD (μ=10)	348	29788	100	0.0086
RV (μ=0.1)	212	20996	100	0.0142
RV (μ=0.5)	331	28789	100	0.0091
RV (μ=2.5)	358	29858	100	0.0084
RV (μ=10)	360	29880	100	0.0083
SG	360	29880	100	0.0083
NS (ρ=0.25)	353	29831	100	0.0085
NS (ρ=0.5)	360	29880	100	0.0083
Tree size (tips)
8	715	5005	100	0.0042
16	761	11415	100	0.0039
32	810	25110	100	0.0037
64	828	52164	100	0.0036
128	846	107442	100	0.0035
256	850	216750	100	0.0035
Topology
Balanced	1667	145861	100	0.0018
Caterpillar	1474	125422	100	0.002
Yule	1669	146603	100	0.0018
Branch lengths
Equal	2425	210415	100	0.0012
Variable	2385	207471	100	0.0013

### Sheet: S8
Supplementary Table S8. Agreement between HYphlow and castor ML reconstructions. Nodes include the root and all internal nodes of each tree. In the estimated-rate comparison, each implementation estimated its own transition rate. In the fixed-rate comparison, both implementations used the simulated transition rate. This comparison was limited to SYM datasets, the only scenario with a single symme…
Group	Nodes	Ambiguous (%) [95% CI]	Accuracy (%) [95% CI]
All	358175	5.78 [5.59, 5.97]	91.95 [91.79, 92.12]
Simulation condition
SYM (μ=0.1)	22506	0.23 [0.14, 0.33]	99.95 [99.92, 99.98]
SYM (μ=0.5)	28985	2.04 [1.83, 2.28]	98.89 [98.64, 99.09]
SYM (μ=2.5)	29873	12.23 [11.19, 13.30]	86.72 [85.93, 87.41]
SYM (μ=10)	29873	18.59 [17.27, 19.92]	71.15 [70.51, 71.78]
ARD (μ=0.1)	20043	0.22 [0.14, 0.31]	99.97 [99.95, 99.99]
ARD (μ=0.5)	27947	1.97 [1.64, 2.31]	98.84 [98.61, 99.05]
ARD (μ=2.5)	29757	3.34 [2.89, 3.81]	90.07 [89.36, 90.71]
ARD (μ=10)	29788	3.46 [3.03, 3.89]	85.01 [84.56, 85.46]
RV (μ=0.1)	20996	0.21 [0.13, 0.29]	99.91 [99.87, 99.95]
RV (μ=0.5)	28789	1.76 [1.47, 2.05]	98.99 [98.83, 99.14]
RV (μ=2.5)	29858	10.14 [9.40, 10.90]	90.10 [89.44, 90.72]
RV (μ=10)	29880	15.48 [14.38, 16.59]	76.64 [75.93, 77.39]
SG	29880	0.05 [0.03, 0.08]	100.00 [100.00, 100.00]
Tree size (tips)
8	4214	13.98 [11.95, 16.31]	81.41 [79.79, 82.80]
16	9615	10.70 [9.46, 12.10]	84.73 [83.89, 85.62]
32	21390	7.39 [6.63, 8.10]	88.41 [87.71, 89.08]
64	44604	6.62 [6.17, 7.13]	90.39 [90.14, 90.63]
128	92202	5.95 [5.48, 6.48]	92.11 [91.74, 92.52]
256	186150	4.86 [4.66, 5.06]	93.20 [92.96, 93.41]
Topology
Balanced	125948	7.53 [7.18, 7.90]	88.48 [88.17, 88.78]
Caterpillar	105530	2.26 [2.15, 2.39]	98.03 [97.91, 98.14]
Yule	126697	6.96 [6.56, 7.35]	90.05 [89.73, 90.39]
Branch lengths
Equal	180563	5.99 [5.70, 6.31]	91.25 [91.01, 91.49]
Variable	177612	5.56 [5.29, 5.83]	92.65 [92.46, 92.83]

### Sheet: S9
Supplementary Table S9. Accuracy of MP ancestral state reconstructions at the root and internal nodes of the 4,097 datasets with known ancestral states. HYphlow and phangorn returned identical MPR state sets, so one value is shown for both. Accuracy is the percentage of unambiguous nodes whose MPR state matched the simulated state. 95% CIs are from 2,000 cluster bootstrap replicates. μ, simulated…
Group	Nodes	Accuracy (%): HYphlow	Accuracy (%): castor	Difference (pp) [95% CI]	Brier: HYphlow	Brier: castor
All	358,175	90.61	90.39	0.22 [0.18, 0.27]	0.0647	0.0648
Simulation condition
SYM (μ=0.1)	22506	99.88	99.88	0.00 [-0.01, 0.00]	0.0011	0.0011
SYM (μ=0.5)	28985	98.15	98.14	0.01 [0.00, 0.04]	0.0131	0.0131
SYM (μ=2.5)	29873	84.93	84.52	0.41 [0.22, 0.63]	0.1023	0.1024
SYM (μ=10)	29873	70.12	69.36	0.76 [0.47, 1.08]	0.1775	0.1778
ARD (μ=0.1)	20043	99.88	99.88	0.00 [0.00, 0.00]	0.0008	0.0008
ARD (μ=0.5)	27947	98.38	98.38	0.00 [-0.01, 0.01]	0.013	0.013
ARD (μ=2.5)	29757	90.29	90.1	0.19 [0.06, 0.36]	0.0798	0.0799
ARD (μ=10)	29788	84.28	84.08	0.20 [0.06, 0.37]	0.1339	0.134
RV (μ=0.1)	20996	99.83	99.83	0.00 [0.00, 0.00]	0.0013	0.0013
RV (μ=0.5)	28789	98.36	98.35	0.01 [0.00, 0.03]	0.0122	0.0122
RV (μ=2.5)	29858	88.08	87.92	0.16 [0.07, 0.26]	0.0842	0.0842
RV (μ=10)	29880	74.86	73.93	0.93 [0.56, 1.37]	0.1601	0.1604
SG	29880	99.98	99.98	0.00 [0.00, 0.00]	0.0002	0.0002
Tree size (tips)
8	4214	75.27	74.11	1.16 [0.69, 1.63]	0.1549	0.1556
16	9615	81.08	79.96	1.12 [0.68, 1.61]	0.1278	0.1284
32	21390	86.76	86.18	0.58 [0.37, 0.87]	0.0945	0.0947
64	44604	89.08	88.63	0.45 [0.30, 0.61]	0.0757	0.0758
128	92202	90.89	90.74	0.15 [0.08, 0.22]	0.0627	0.0628
256	186150	92.12	92.03	0.10 [0.03, 0.16]	0.0544	0.0544
Topology
Balanced	125948	86.82	86.6	0.22 [0.14, 0.31]	0.0886	0.0887
Caterpillar	105530	97.39	97.32	0.07 [0.04, 0.09]	0.0194	0.0195
Yule	126697	88.74	88.38	0.36 [0.24, 0.48]	0.0787	0.0789
Branch lengths
Equal	180563	89.04	88.81	0.22 [0.16, 0.29]	0.0739	0.0739
Variable	177612	92.21	91.99	0.22 [0.16, 0.29]	0.0554	0.0555

### Sheet: S10
Supplementary Table S10. Accuracy of ML ancestral state reconstructions with transition rate estimated by each implementation. Accuracy is the percentage of nodes assigned the simulated state. Difference is HYphlow minus castor accuracy in percentage points, with 95% CIs . Lower Brier scores indicate probabilities closer to the simulated states.
Group	Nodes	Accuracy (%): HYphlow	Accuracy (%): castor	Difference (pp) [95% CI]	Brier: HYphlow	Brier: castor
All	358,175	90.61	90.39	0.22 [0.18, 0.27]	0.0647	0.0648
Simulation condition
SYM (μ=0.1)	22506	99.88	99.88	0.00 [-0.01, 0.00]	0.0011	0.0011
SYM (μ=0.5)	28985	98.15	98.14	0.01 [0.00, 0.04]	0.0131	0.0131
SYM (μ=2.5)	29873	84.93	84.52	0.41 [0.22, 0.63]	0.1023	0.1024
SYM (μ=10)	29873	70.12	69.36	0.76 [0.47, 1.08]	0.1775	0.1778
ARD (μ=0.1)	20043	99.88	99.88	0.00 [0.00, 0.00]	0.0008	0.0008
ARD (μ=0.5)	27947	98.38	98.38	0.00 [-0.01, 0.01]	0.013	0.013
ARD (μ=2.5)	29757	90.29	90.1	0.19 [0.06, 0.36]	0.0798	0.0799
ARD (μ=10)	29788	84.28	84.08	0.20 [0.06, 0.37]	0.1339	0.134
RV (μ=0.1)	20996	99.83	99.83	0.00 [0.00, 0.00]	0.0013	0.0013
RV (μ=0.5)	28789	98.36	98.35	0.01 [0.00, 0.03]	0.0122	0.0122
RV (μ=2.5)	29858	88.08	87.92	0.16 [0.07, 0.26]	0.0842	0.0842
RV (μ=10)	29880	74.86	73.93	0.93 [0.56, 1.37]	0.1601	0.1604
SG	29880	99.98	99.98	0.00 [0.00, 0.00]	0.0002	0.0002
Tree size (tips)
8	4214	75.27	74.11	1.16 [0.69, 1.63]	0.1549	0.1556
16	9615	81.08	79.96	1.12 [0.68, 1.61]	0.1278	0.1284
32	21390	86.76	86.18	0.58 [0.37, 0.87]	0.0945	0.0947
64	44604	89.08	88.63	0.45 [0.30, 0.61]	0.0757	0.0758
128	92202	90.89	90.74	0.15 [0.08, 0.22]	0.0627	0.0628
256	186150	92.12	92.03	0.10 [0.03, 0.16]	0.0544	0.0544
Topology
Balanced	125948	86.82	86.6	0.22 [0.14, 0.31]	0.0886	0.0887
Caterpillar	105530	97.39	97.32	0.07 [0.04, 0.09]	0.0194	0.0195
Yule	126697	88.74	88.38	0.36 [0.24, 0.48]	0.0787	0.0789
Branch lengths
Equal	180563	89.04	88.81	0.22 [0.16, 0.29]	0.0739	0.0739
Variable	177612	92.21	91.99	0.22 [0.16, 0.29]	0.0554	0.0555
